# Tumor cell-based liquid biopsy using high-throughput microfluidic enrichment of entire leukapheresis product

**DOI:** 10.1101/2024.03.13.583573

**Authors:** Avanish Mishra, Shih-Bo Huang, Taronish Dubash, Risa Burr, Jon F. Edd, Ben S. Wittner, Quinn E. Cunneely, Victor R. Putaturo, Akansha Deshpande, Ezgi Antmen, Kaustav A. Gopinathan, Keisuke Otani, Yoshiyuki Miyazawa, Ji Eun Kwak, Sara Y. Guay, Justin Kelly, John Walsh, Linda Nieman, Isabella Galler, PuiYee Chan, Michael S. Lawrence, Ryan J. Sullivan, Aditya Bardia, Douglas S. Micalizzi, Lecia V. Sequist, Richard J. Lee, Joseph W. Franses, David T. Ting, Patricia A. R. Brunker, Shyamala Maheswaran, David T. Miyamoto, Daniel A. Haber, Mehmet Toner

## Abstract

Circulating Tumor Cells (CTCs), interrogated by sampling blood from patients with cancer, contain multiple analytes, including intact RNA, high molecular weight DNA, proteins, and metabolic markers. However, the clinical utility of tumor cell-based liquid biopsy has been limited since CTCs are very rare, and current technologies cannot process the blood volumes required to isolate a sufficient number of tumor cells for in-depth assays. We previously described a high-throughput microfluidic prototype utilizing high-flow channels and amplification of cell sorting forces through magnetic lenses. Here, we apply this technology to analyze patient-derived leukapheresis products, interrogating a mean blood volume of 5.83 liters from patients with metastatic cancer, with a median of 2,799 CTCs purified per patient. Isolation of many CTCs from individual patients enables characterization of their morphological and molecular heterogeneity, including cell and nuclear size and RNA expression. It also allows robust detection of gene copy number variation, a definitive cancer marker with potential diagnostic applications. High-volume microfluidic enrichment of CTCs constitutes a new dimension in liquid biopsies.
