## Supplementary Table S5 for "Tumor cell-based liquid biopsy using high-throughput microfluidic enrichment of entire leukapheresis product"

### Sheet: GSEA, FDR q-val <= 0.25
Comparison	Direction	Collection	FDR q-val	NAME
cluster2.v.cluster1	Up in cluster1	HALLMARK	0.220294	HALLMARK_UNFOLDED_PROTEIN_RESPONSE
cluster2.v.cluster1	Up in cluster1	GO	0.238753	GO_SEGMENT_SPECIFICATION
cluster2.v.cluster1	Up in cluster1	REACTOME	0.000859712	REACTOME_FGFR1_LIGAND_BINDING_AND_ACTIVATION
cluster2.v.cluster1	Up in cluster1	REACTOME	0.014881	REACTOME_SHC_MEDIATED_CASCADE_FGFR1
cluster2.v.cluster1	Up in cluster1	REACTOME	0.0180881	REACTOME_FGFR_LIGAND_BINDING_AND_ACTIVATION
cluster2.v.cluster1	Up in cluster1	REACTOME	0.0249599	REACTOME_ACTIVATED_POINT_MUTANTS_OF_FGFR2
cluster2.v.cluster1	Up in cluster1	REACTOME	0.0400963	REACTOME_FRS_MEDIATED_FGFR1_SIGNALING
cluster2.v.cluster1	Up in cluster1	REACTOME	0.0433825	REACTOME_SHC_MEDIATED_CASCADE
cluster2.v.cluster1	Up in cluster1	REACTOME	0.0852653	REACTOME_DOWNSTREAM_SIGNALING_OF_ACTIVATED_FGFR1
cluster2.v.cluster1	Up in cluster1	REACTOME	0.111869	REACTOME_CLASS_C_3_METABOTROPIC_GLUTAMATE_PHEROMONE_RECEPTORS
cluster2.v.cluster1	Up in cluster1	REACTOME	0.150815	REACTOME_RESPONSE_OF_EIF2AK1_HRI_TO_HEME_DEFICIENCY
cluster2.v.cluster1	Up in cluster1	REACTOME	0.179137	REACTOME_PHOSPHOLIPASE_C_MEDIATED_CASCADE_FGFR2
cluster2.v.cluster1	Up in cluster1	REACTOME	0.240101	REACTOME_SIGNALING_BY_FGFR1
cluster2.v.cluster1	Up in cluster2	PID	0.156073	PID_PTP1B_PATHWAY
cluster2.v.cluster1	Up in cluster2	PID	0.169512	PID_AMB2_NEUTROPHILS_PATHWAY
cluster2.v.cluster1	Up in cluster2	PID	0.17115	PID_TXA2PATHWAY
cluster2.v.cluster1	Up in cluster2	PID	0.172148	PID_INTEGRIN_CS_PATHWAY
cluster2.v.cluster1	Up in cluster2	PID	0.173633	PID_ALPHA_SYNUCLEIN_PATHWAY
cluster2.v.cluster1	Up in cluster2	PID	0.179816	PID_INTEGRIN2_PATHWAY
cluster2.v.cluster1	Up in cluster2	PID	0.186822	PID_THROMBIN_PAR1_PATHWAY
cluster2.v.cluster1	Up in cluster2	PID	0.188634	PID_IL8_CXCR2_PATHWAY
cluster2.v.cluster1	Up in cluster2	PID	0.19032	PID_IL27_PATHWAY
cluster2.v.cluster1	Up in cluster2	PID	0.193302	PID_INTEGRIN_A9B1_PATHWAY
cluster2.v.cluster1	Up in cluster2	PID	0.199431	PID_TCR_PATHWAY
cluster2.v.cluster1	Up in cluster2	PID	0.215667	PID_FCER1_PATHWAY
cluster2.v.cluster1	Up in cluster2	PID	0.229252	PID_SYNDECAN_1_PATHWAY
cluster2.v.cluster1	Up in cluster2	PID	0.237318	PID_IL2_STAT5_PATHWAY
cluster2.v.cluster1	Up in cluster2	PID	0.238773	PID_RHOA_PATHWAY
cluster2.v.cluster1	Up in cluster2	PID	0.247781	PID_ILK_PATHWAY
cluster2.v.cluster1	Up in cluster2	BIOCARTA	0.00712565	BIOCARTA_NKCELLS_PATHWAY
cluster2.v.cluster1	Up in cluster2	BIOCARTA	0.0747358	BIOCARTA_SPPA_PATHWAY
cluster2.v.cluster1	Up in cluster2	BIOCARTA	0.0953703	BIOCARTA_MCALPAIN_PATHWAY
cluster2.v.cluster1	Up in cluster2	BIOCARTA	0.116636	BIOCARTA_LAIR_PATHWAY
cluster2.v.cluster1	Up in cluster2	BIOCARTA	0.121189	BIOCARTA_GRANULOCYTES_PATHWAY
cluster2.v.cluster1	Up in cluster2	BIOCARTA	0.247967	BIOCARTA_INFLAM_PATHWAY
cluster2.v.cluster1	Up in cluster2	KEGG	0	KEGG_AUTOIMMUNE_THYROID_DISEASE
cluster2.v.cluster1	Up in cluster2	KEGG	0	KEGG_ALLOGRAFT_REJECTION
cluster2.v.cluster1	Up in cluster2	KEGG	0	KEGG_GRAFT_VERSUS_HOST_DISEASE
cluster2.v.cluster1	Up in cluster2	KEGG	0	KEGG_TYPE_I_DIABETES_MELLITUS
cluster2.v.cluster1	Up in cluster2	KEGG	0	KEGG_VIRAL_MYOCARDITIS
cluster2.v.cluster1	Up in cluster2	KEGG	0.000292793	KEGG_ASTHMA
cluster2.v.cluster1	Up in cluster2	KEGG	0.000404254	KEGG_PATHOGENIC_ESCHERICHIA_COLI_INFECTION
cluster2.v.cluster1	Up in cluster2	KEGG	0.000462004	KEGG_ANTIGEN_PROCESSING_AND_PRESENTATION
cluster2.v.cluster1	Up in cluster2	KEGG	0.000927107	KEGG_CELL_ADHESION_MOLECULES_CAMS
cluster2.v.cluster1	Up in cluster2	KEGG	0.00169905	KEGG_HEMATOPOIETIC_CELL_LINEAGE
cluster2.v.cluster1	Up in cluster2	KEGG	0.00307543	KEGG_INTESTINAL_IMMUNE_NETWORK_FOR_IGA_PRODUCTION
cluster2.v.cluster1	Up in cluster2	KEGG	0.0104541	KEGG_CHEMOKINE_SIGNALING_PATHWAY
cluster2.v.cluster1	Up in cluster2	KEGG	0.0125601	KEGG_LEUKOCYTE_TRANSENDOTHELIAL_MIGRATION
cluster2.v.cluster1	Up in cluster2	KEGG	0.0185438	KEGG_NATURAL_KILLER_CELL_MEDIATED_CYTOTOXICITY
cluster2.v.cluster1	Up in cluster2	KEGG	0.0205665	KEGG_ARACHIDONIC_ACID_METABOLISM
cluster2.v.cluster1	Up in cluster2	KEGG	0.0313922	KEGG_ECM_RECEPTOR_INTERACTION
cluster2.v.cluster1	Up in cluster2	KEGG	0.0325542	KEGG_COMPLEMENT_AND_COAGULATION_CASCADES
cluster2.v.cluster1	Up in cluster2	KEGG	0.0360659	KEGG_CYTOKINE_CYTOKINE_RECEPTOR_INTERACTION
cluster2.v.cluster1	Up in cluster2	KEGG	0.0408931	KEGG_ENDOCYTOSIS
cluster2.v.cluster1	Up in cluster2	KEGG	0.0430453	KEGG_REGULATION_OF_ACTIN_CYTOSKELETON
cluster2.v.cluster1	Up in cluster2	KEGG	0.044894	KEGG_LEISHMANIA_INFECTION
cluster2.v.cluster1	Up in cluster2	KEGG	0.0458112	KEGG_FOCAL_ADHESION
cluster2.v.cluster1	Up in cluster2	KEGG	0.0473305	KEGG_SYSTEMIC_LUPUS_ERYTHEMATOSUS
cluster2.v.cluster1	Up in cluster2	KEGG	0.0608048	KEGG_GAP_JUNCTION
cluster2.v.cluster1	Up in cluster2	KEGG	0.0783354	KEGG_HYPERTROPHIC_CARDIOMYOPATHY_HCM
cluster2.v.cluster1	Up in cluster2	KEGG	0.0821701	KEGG_FC_GAMMA_R_MEDIATED_PHAGOCYTOSIS
cluster2.v.cluster1	Up in cluster2	KEGG	0.0870063	KEGG_DILATED_CARDIOMYOPATHY
cluster2.v.cluster1	Up in cluster2	KEGG	0.116616	KEGG_GLUTATHIONE_METABOLISM
cluster2.v.cluster1	Up in cluster2	KEGG	0.119195	KEGG_PRION_DISEASES
cluster2.v.cluster1	Up in cluster2	KEGG	0.126302	KEGG_VASCULAR_SMOOTH_MUSCLE_CONTRACTION
cluster2.v.cluster1	Up in cluster2	KEGG	0.179625	KEGG_JAK_STAT_SIGNALING_PATHWAY
cluster2.v.cluster1	Up in cluster2	KEGG	0.187942	KEGG_FC_EPSILON_RI_SIGNALING_PATHWAY
cluster2.v.cluster1	Up in cluster2	KEGG	0.203599	KEGG_ARRHYTHMOGENIC_RIGHT_VENTRICULAR_CARDIOMYOPATHY_ARVC
cluster2.v.cluster1	Up in cluster2	HALLMARK	0	HALLMARK_COAGULATION
cluster2.v.cluster1	Up in cluster2	HALLMARK	0	HALLMARK_ALLOGRAFT_REJECTION
cluster2.v.cluster1	Up in cluster2	HALLMARK	0.00600717	HALLMARK_INTERFERON_ALPHA_RESPONSE
cluster2.v.cluster1	Up in cluster2	HALLMARK	0.00639262	HALLMARK_COMPLEMENT
cluster2.v.cluster1	Up in cluster2	HALLMARK	0.00656535	HALLMARK_HEME_METABOLISM
cluster2.v.cluster1	Up in cluster2	HALLMARK	0.00767115	HALLMARK_INTERFERON_GAMMA_RESPONSE
cluster2.v.cluster1	Up in cluster2	HALLMARK	0.0080501	HALLMARK_REACTIVE_OXYGEN_SPECIES_PATHWAY
cluster2.v.cluster1	Up in cluster2	HALLMARK	0.00941158	HALLMARK_EPITHELIAL_MESENCHYMAL_TRANSITION
cluster2.v.cluster1	Up in cluster2	HALLMARK	0.0142885	HALLMARK_ANGIOGENESIS
cluster2.v.cluster1	Up in cluster2	HALLMARK	0.0146572	HALLMARK_APICAL_JUNCTION
cluster2.v.cluster1	Up in cluster2	HALLMARK	0.0152038	HALLMARK_IL6_JAK_STAT3_SIGNALING
cluster2.v.cluster1	Up in cluster2	HALLMARK	0.0214348	HALLMARK_KRAS_SIGNALING_UP
cluster2.v.cluster1	Up in cluster2	HALLMARK	0.0432653	HALLMARK_MYOGENESIS
cluster2.v.cluster1	Up in cluster2	HALLMARK	0.0615029	HALLMARK_INFLAMMATORY_RESPONSE
cluster2.v.cluster1	Up in cluster2	HALLMARK	0.138668	HALLMARK_APOPTOSIS
cluster2.v.cluster1	Up in cluster2	HALLMARK	0.157397	HALLMARK_IL2_STAT5_SIGNALING
cluster2.v.cluster1	Up in cluster2	GO	0	GO_PLATELET_ACTIVATION
cluster2.v.cluster1	Up in cluster2	GO	0	GO_PLATELET_DEGRANULATION
cluster2.v.cluster1	Up in cluster2	GO	0	GO_PLATELET_AGGREGATION
cluster2.v.cluster1	Up in cluster2	GO	0	GO_HOMOTYPIC_CELL_CELL_ADHESION
cluster2.v.cluster1	Up in cluster2	GO	0	GO_PLATELET_ALPHA_GRANULE
cluster2.v.cluster1	Up in cluster2	GO	0	GO_COAGULATION
cluster2.v.cluster1	Up in cluster2	GO	0	GO_TYPE_I_INTERFERON_RECEPTOR_BINDING
cluster2.v.cluster1	Up in cluster2	GO	0	GO_MHC_PROTEIN_COMPLEX
cluster2.v.cluster1	Up in cluster2	GO	0	GO_ANTIMICROBIAL_HUMORAL_RESPONSE
cluster2.v.cluster1	Up in cluster2	GO	0.000123709	GO_LUMENAL_SIDE_OF_MEMBRANE
cluster2.v.cluster1	Up in cluster2	GO	0.000133225	GO_CHEMOKINE_ACTIVITY
cluster2.v.cluster1	Up in cluster2	GO	0.000144328	GO_PLATELET_ALPHA_GRANULE_LUMEN
cluster2.v.cluster1	Up in cluster2	GO	0.000157448	GO_CHEMOKINE_RECEPTOR_BINDING
cluster2.v.cluster1	Up in cluster2	GO	0.000173193	GO_LUMENAL_SIDE_OF_ENDOPLASMIC_RETICULUM_MEMBRANE
cluster2.v.cluster1	Up in cluster2	GO	0.0002159	GO_NEUTROPHIL_CHEMOTAXIS
cluster2.v.cluster1	Up in cluster2	GO	0.000230294	GO_SEROTONIN_TRANSPORT
cluster2.v.cluster1	Up in cluster2	GO	0.000403577	GO_POSITIVE_REGULATION_OF_T_CELL_MEDIATED_CYTOTOXICITY
cluster2.v.cluster1	Up in cluster2	GO	0.000478173	GO_ODORANT_BINDING
cluster2.v.cluster1	Up in cluster2	GO	0.000635824	GO_NEUTROPHIL_MIGRATION
cluster2.v.cluster1	Up in cluster2	GO	0.000658581	GO_DETECTION_OF_BIOTIC_STIMULUS
cluster2.v.cluster1	Up in cluster2	GO	0.00069151	GO_ANTIGEN_BINDING
cluster2.v.cluster1	Up in cluster2	GO	0.000705472	GO_REGULATION_OF_PLATELET_ACTIVATION
cluster2.v.cluster1	Up in cluster2	GO	0.00134979	GO_GRANULOCYTE_MIGRATION
cluster2.v.cluster1	Up in cluster2	GO	0.00138982	GO_ANTIGEN_PROCESSING_AND_PRESENTATION_OF_EXOGENOUS_PEPTIDE_ANTIGEN_VIA_MHC_CLASS_I
cluster2.v.cluster1	Up in cluster2	GO	0.00143764	GO_NOREPINEPHRINE_TRANSPORT
cluster2.v.cluster1	Up in cluster2	GO	0.00144541	GO_BLOOD_MICROPARTICLE
cluster2.v.cluster1	Up in cluster2	GO	0.00153508	GO_HYDROGEN_PEROXIDE_CATABOLIC_PROCESS
cluster2.v.cluster1	Up in cluster2	GO	0.0015438	GO_ANTIGEN_PROCESSING_AND_PRESENTATION_OF_ENDOGENOUS_ANTIGEN
cluster2.v.cluster1	Up in cluster2	GO	0.00161059	GO_PLATELET_ALPHA_GRANULE_MEMBRANE
cluster2.v.cluster1	Up in cluster2	GO	0.00172911	GO_HUMORAL_IMMUNE_RESPONSE
cluster2.v.cluster1	Up in cluster2	GO	0.00178309	GO_REGULATION_OF_ODONTOGENESIS_OF_DENTIN_CONTAINING_TOOTH
cluster2.v.cluster1	Up in cluster2	GO	0.00205055	GO_PEPTIDE_ANTIGEN_BINDING
cluster2.v.cluster1	Up in cluster2	GO	0.00209393	GO_REGULATION_OF_T_CELL_MEDIATED_CYTOTOXICITY
cluster2.v.cluster1	Up in cluster2	GO	0.00213469	GO_CXCR_CHEMOKINE_RECEPTOR_BINDING
cluster2.v.cluster1	Up in cluster2	GO	0.00235173	GO_ANTIMICROBIAL_HUMORAL_IMMUNE_RESPONSE_MEDIATED_BY_ANTIMICROBIAL_PEPTIDE
cluster2.v.cluster1	Up in cluster2	GO	0.00236903	GO_GRANULOCYTE_CHEMOTAXIS
cluster2.v.cluster1	Up in cluster2	GO	0.00261289	GO_RESPONSE_TO_CHEMOKINE
cluster2.v.cluster1	Up in cluster2	GO	0.00272546	GO_NATURAL_KILLER_CELL_ACTIVATION_INVOLVED_IN_IMMUNE_RESPONSE
cluster2.v.cluster1	Up in cluster2	GO	0.00283267	GO_DETECTION_OF_EXTERNAL_BIOTIC_STIMULUS
cluster2.v.cluster1	Up in cluster2	GO	0.00306448	GO_MAST_CELL_ACTIVATION
cluster2.v.cluster1	Up in cluster2	GO	0.00324729	GO_VESICLE_LUMEN
cluster2.v.cluster1	Up in cluster2	GO	0.00329366	GO_REGULATION_OF_HOMOTYPIC_CELL_CELL_ADHESION
cluster2.v.cluster1	Up in cluster2	GO	0.00332649	GO_POSITIVE_REGULATION_OF_LEUKOCYTE_PROLIFERATION
cluster2.v.cluster1	Up in cluster2	GO	0.00341293	GO_POSITIVE_REGULATION_OF_CYTOKINE_PRODUCTION_INVOLVED_IN_IMMUNE_RESPONSE
cluster2.v.cluster1	Up in cluster2	GO	0.0038416	GO_REGULATION_OF_BODY_FLUID_LEVELS
cluster2.v.cluster1	Up in cluster2	GO	0.00427643	GO_MAST_CELL_MEDIATED_IMMUNITY
cluster2.v.cluster1	Up in cluster2	GO	0.00645209	GO_MAST_CELL_GRANULE
cluster2.v.cluster1	Up in cluster2	GO	0.00681682	GO_POSITIVE_REGULATION_OF_T_CELL_PROLIFERATION
cluster2.v.cluster1	Up in cluster2	GO	0.00703041	GO_POSITIVE_REGULATION_OF_PRODUCTION_OF_MOLECULAR_MEDIATOR_OF_IMMUNE_RESPONSE
cluster2.v.cluster1	Up in cluster2	GO	0.00719634	GO_DETECTION_OF_OTHER_ORGANISM
cluster2.v.cluster1	Up in cluster2	REACTOME	0	REACTOME_RESPONSE_TO_ELEVATED_PLATELET_CYTOSOLIC_CA2
cluster2.v.cluster1	Up in cluster2	REACTOME	0	REACTOME_PLATELET_ACTIVATION_SIGNALING_AND_AGGREGATION
cluster2.v.cluster1	Up in cluster2	REACTOME	0	REACTOME_FORMATION_OF_FIBRIN_CLOT_CLOTTING_CASCADE
cluster2.v.cluster1	Up in cluster2	REACTOME	0.000372172	REACTOME_INTERFERON_ALPHA_BETA_SIGNALING
cluster2.v.cluster1	Up in cluster2	REACTOME	0.000861872	REACTOME_PLATELET_AGGREGATION_PLUG_FORMATION
cluster2.v.cluster1	Up in cluster2	REACTOME	0.000944811	REACTOME_COMMON_PATHWAY_OF_FIBRIN_CLOT_FORMATION
cluster2.v.cluster1	Up in cluster2	REACTOME	0.00243473	REACTOME_INTRINSIC_PATHWAY_OF_FIBRIN_CLOT_FORMATION
cluster2.v.cluster1	Up in cluster2	REACTOME	0.00370895	REACTOME_DAP12_INTERACTIONS
cluster2.v.cluster1	Up in cluster2	REACTOME	0.00441894	REACTOME_CELL_SURFACE_INTERACTIONS_AT_THE_VASCULAR_WALL
cluster2.v.cluster1	Up in cluster2	REACTOME	0.00523497	REACTOME_CHEMOKINE_RECEPTORS_BIND_CHEMOKINES
cluster2.v.cluster1	Up in cluster2	REACTOME	0.00538927	REACTOME_PLATELET_ADHESION_TO_EXPOSED_COLLAGEN
cluster2.v.cluster1	Up in cluster2	REACTOME	0.00969529	REACTOME_GRB2_SOS_PROVIDES_LINKAGE_TO_MAPK_SIGNALING_FOR_INTEGRINS
cluster2.v.cluster1	Up in cluster2	REACTOME	0.0109299	REACTOME_RECYCLING_PATHWAY_OF_L1
cluster2.v.cluster1	Up in cluster2	REACTOME	0.0110151	REACTOME_IMMUNOREGULATORY_INTERACTIONS_BETWEEN_A_LYMPHOID_AND_A_NON_LYMPHOID_CELL
cluster2.v.cluster1	Up in cluster2	REACTOME	0.0115719	REACTOME_ADP_SIGNALLING_THROUGH_P2Y_PURINOCEPTOR_12
cluster2.v.cluster1	Up in cluster2	REACTOME	0.0133383	REACTOME_EICOSANOID_LIGAND_BINDING_RECEPTORS
cluster2.v.cluster1	Up in cluster2	REACTOME	0.0168152	REACTOME_ANTIGEN_PRESENTATION_FOLDING_ASSEMBLY_AND_PEPTIDE_LOADING_OF_CLASS_I_MHC
cluster2.v.cluster1	Up in cluster2	REACTOME	0.0174627	REACTOME_G_PROTEIN_ACTIVATION
cluster2.v.cluster1	Up in cluster2	REACTOME	0.0177008	REACTOME_RHO_GTPASES_ACTIVATE_WASPS_AND_WAVES
cluster2.v.cluster1	Up in cluster2	REACTOME	0.0178622	REACTOME_GPVI_MEDIATED_ACTIVATION_CASCADE
cluster2.v.cluster1	Up in cluster2	REACTOME	0.0185109	REACTOME_DAP12_SIGNALING
cluster2.v.cluster1	Up in cluster2	REACTOME	0.0189903	REACTOME_ANTIGEN_PROCESSING_CROSS_PRESENTATION
cluster2.v.cluster1	Up in cluster2	REACTOME	0.0209314	REACTOME_NEUTROPHIL_DEGRANULATION
cluster2.v.cluster1	Up in cluster2	REACTOME	0.0215035	REACTOME_SIGNAL_AMPLIFICATION
cluster2.v.cluster1	Up in cluster2	REACTOME	0.0215518	REACTOME_CELL_EXTRACELLULAR_MATRIX_INTERACTIONS
cluster2.v.cluster1	Up in cluster2	REACTOME	0.0266035	REACTOME_CLASS_A_1_RHODOPSIN_LIKE_RECEPTORS
cluster2.v.cluster1	Up in cluster2	REACTOME	0.0299513	REACTOME_SMOOTH_MUSCLE_CONTRACTION
cluster2.v.cluster1	Up in cluster2	REACTOME	0.0300115	REACTOME_PARASITE_INFECTION
cluster2.v.cluster1	Up in cluster2	REACTOME	0.0301965	REACTOME_PROSTACYCLIN_SIGNALLING_THROUGH_PROSTACYCLIN_RECEPTOR
cluster2.v.cluster1	Up in cluster2	REACTOME	0.0323029	REACTOME_ADP_SIGNALLING_THROUGH_P2Y_PURINOCEPTOR_1
cluster2.v.cluster1	Up in cluster2	REACTOME	0.0375878	REACTOME_DEFECTS_OF_CONTACT_ACTIVATION_SYSTEM_CAS_AND_KALLIKREIN_KININ_SYSTEM_KKS
cluster2.v.cluster1	Up in cluster2	REACTOME	0.0389986	REACTOME_BINDING_AND_UPTAKE_OF_LIGANDS_BY_SCAVENGER_RECEPTORS
cluster2.v.cluster1	Up in cluster2	REACTOME	0.0431059	REACTOME_INTERFERON_GAMMA_SIGNALING
cluster2.v.cluster1	Up in cluster2	REACTOME	0.0431465	REACTOME_GAP_JUNCTION_TRAFFICKING_AND_REGULATION
cluster2.v.cluster1	Up in cluster2	REACTOME	0.0435756	REACTOME_TRANSPORT_OF_CONNEXONS_TO_THE_PLASMA_MEMBRANE
cluster2.v.cluster1	Up in cluster2	REACTOME	0.0442957	REACTOME_G_BETA_GAMMA_SIGNALLING_THROUGH_CDC42
cluster2.v.cluster1	Up in cluster2	REACTOME	0.0449775	REACTOME_AMYLOID_FIBER_FORMATION
cluster2.v.cluster1	Up in cluster2	REACTOME	0.0451403	REACTOME_POST_CHAPERONIN_TUBULIN_FOLDING_PATHWAY
cluster2.v.cluster1	Up in cluster2	REACTOME	0.0451607	REACTOME_G_ALPHA_Z_SIGNALLING_EVENTS
cluster2.v.cluster1	Up in cluster2	REACTOME	0.0451933	REACTOME_PRESYNAPTIC_FUNCTION_OF_KAINATE_RECEPTORS
cluster2.v.cluster1	Up in cluster2	REACTOME	0.0457986	REACTOME_RHO_GTPASES_ACTIVATE_IQGAPS
cluster2.v.cluster1	Up in cluster2	REACTOME	0.0460947	REACTOME_INTEGRIN_CELL_SURFACE_INTERACTIONS
cluster2.v.cluster1	Up in cluster2	REACTOME	0.0493482	REACTOME_STRIATED_MUSCLE_CONTRACTION
cluster2.v.cluster1	Up in cluster2	REACTOME	0.0495718	REACTOME_ADRENALINE_NORADRENALINE_INHIBITS_INSULIN_SECRETION
cluster2.v.cluster1	Up in cluster2	REACTOME	0.0495915	REACTOME_GLUCAGON_LIKE_PEPTIDE_1_GLP1_REGULATES_INSULIN_SECRETION
cluster2.v.cluster1	Up in cluster2	REACTOME	0.0499337	REACTOME_PEPTIDE_LIGAND_BINDING_RECEPTORS
cluster2.v.cluster1	Up in cluster2	REACTOME	0.0567651	REACTOME_G_BETA_GAMMA_SIGNALLING_THROUGH_PLC_BETA
cluster2.v.cluster1	Up in cluster2	REACTOME	0.0595623	REACTOME_THROMBOXANE_SIGNALLING_THROUGH_TP_RECEPTOR
cluster2.v.cluster1	Up in cluster2	REACTOME	0.0607232	REACTOME_COOPERATION_OF_PDCL_PHLP1_AND_TRIC_CCT_IN_G_PROTEIN_BETA_FOLDING
cluster2.v.cluster1	Up in cluster2	REACTOME	0.0608538	REACTOME_THROMBIN_SIGNALLING_THROUGH_PROTEINASE_ACTIVATED_RECEPTORS_PARS
cluster2.v.cluster1	Up in cluster2	TFT	0.197127	SRF_01
FDR q-val<=0.25 and at most to per gene set collection (in a given direction)
